# Convergent recognition of tobamovirus movement proteins by phylogenetically distinct NLR immune receptors

**DOI:** 10.64898/2026.10.05.756766

**Authors:** Yu Sugihara, Hagit Hak, Nutthalak Laksanavilat, Juan M. Azcue, Ziv Spiegelman, Jogi Madhuprakash

## Abstract

- Tomato brown rugose fruit virus (ToBRFV) has emerged as a major threat to tomato production worldwide, overcoming the widely deployed Tm-2^2^-mediated resistance and challenging current strategies for tobamovirus disease control. The coiled-coil nucleotide-binding leucine-rich repeat (CC-NLR) immune receptor HREZ from the wild tomato *Solanum habrochaites* confers resistance to ToBRFV, but its activation mechanism remains unclear.
- We co-expressed ToBRFV proteins with HREZ in *Nicotiana benthamiana* and assessed cell death and ion leakage, examined receptor assembly by blue native polyacrylamide gel electrophoresis, predicted oligomeric states using AlphaFold 3, and reconstructed phylogenies of 4,657 plant NLR NB-ARC domains and 32 Virgaviridae movement proteins (MPs).
- HREZ is activated by the ToBRFV MP and induces hypersensitive cell death. Upon activation, it assembles into a higher-order complex, with AlphaFold 3 modelling supporting a pentameric resistosome. HREZ falls in a CC-NLR lineage distinct from the canonical tobamovirus resistance receptor Tm-2^2^. Across eight *Virgaviridae* MPs, HREZ and Tm-2^2^ have distinct recognition spectra, and the four MPs activating HREZ also promote its higher-order assembly.
- These findings reveal that phylogenetically distinct CC-NLRs can converge on tobamovirus MPs as a common recognition target while retaining distinct recognition specificities, and provide a foundation for developing resistance strategies to current and emerging tobamoviruses.
