## Supplementary Information for "Convergent recognition of tobamovirus movement proteins by phylogenetically distinct NLR immune receptors"

### Sheet: Table S1
Table S1. AlphaFold 3 predictions of oligomeric states of HREZ, Sr35, and NbNRC2a.
NLR	Input region	Stoichiometry	Seed	ipTM	pTM
HREZ	1-488	4	1	0.48	0.54
HREZ	1-488	4	2	0.68	0.72
HREZ	1-488	4	3	0.57	0.59
HREZ	1-488	4	4	0.68	0.72
HREZ	1-488	4	5	0.69	0.72
HREZ	1-488	5	1	0.78	0.8
HREZ	1-488	5	2	0.78	0.8
HREZ	1-488	5	3	0.8	0.81
HREZ	1-488	5	4	0.78	0.8
HREZ	1-488	5	5	0.79	0.81
HREZ	1-488	6	1	0.73	0.74
HREZ	1-488	6	2	0.66	0.69
HREZ	1-488	6	3	0.73	0.74
HREZ	1-488	6	4	0.71	0.72
HREZ	1-488	6	5	0.7	0.73
HREZ	1-488	7	1	0.61	0.63
HREZ	1-488	7	2	0.61	0.62
HREZ	1-488	7	3	0.59	0.61
HREZ	1-488	7	4	0.59	0.6
HREZ	1-488	7	5	0.58	0.6
HREZ	1-488	8	1	0.45	0.47
HREZ	1-488	8	2	0.46	0.49
HREZ	1-488	8	3	0.47	0.49
HREZ	1-488	8	4	0.47	0.48
HREZ	1-488	8	5	0.38	0.44
NbNRC2a	1-497	4	1	0.55	0.61
NbNRC2a	1-497	4	2	0.41	0.47
NbNRC2a	1-497	4	3	0.35	0.41
NbNRC2a	1-497	4	4	0.38	0.43
NbNRC2a	1-497	4	5	0.36	0.42
NbNRC2a	1-497	5	1	0.73	0.76
NbNRC2a	1-497	5	2	0.68	0.72
NbNRC2a	1-497	5	3	0.76	0.78
NbNRC2a	1-497	5	4	0.75	0.77
NbNRC2a	1-497	5	5	0.73	0.76
NbNRC2a	1-497	6	1	0.78	0.79
NbNRC2a	1-497	6	2	0.67	0.7
NbNRC2a	1-497	6	3	0.77	0.78
NbNRC2a	1-497	6	4	0.79	0.8
NbNRC2a	1-497	6	5	0.78	0.8
NbNRC2a	1-497	7	1	0.73	0.75
NbNRC2a	1-497	7	2	0.59	0.62
NbNRC2a	1-497	7	3	0.75	0.76
NbNRC2a	1-497	7	4	0.73	0.74
NbNRC2a	1-497	7	5	0.74	0.75
NbNRC2a	1-497	8	1	0.58	0.61
NbNRC2a	1-497	8	2	0.46	0.5
NbNRC2a	1-497	8	3	0.59	0.62
NbNRC2a	1-497	8	4	0.55	0.58
NbNRC2a	1-497	8	5	0.6	0.62
Sr35	1-519	4	1	0.5	0.53
Sr35	1-519	4	2	0.43	0.48
Sr35	1-519	4	3	0.55	0.57
Sr35	1-519	4	4	0.43	0.49
Sr35	1-519	4	5	0.45	0.49
Sr35	1-519	5	1	0.7	0.73
Sr35	1-519	5	2	0.71	0.73
Sr35	1-519	5	3	0.71	0.74
Sr35	1-519	5	4	0.68	0.71
Sr35	1-519	5	5	0.72	0.74
Sr35	1-519	6	1	0.71	0.73
Sr35	1-519	6	2	0.66	0.68
Sr35	1-519	6	3	0.7	0.72
Sr35	1-519	6	4	0.64	0.67
Sr35	1-519	6	5	0.71	0.72
Sr35	1-519	7	1	0.59	0.61
Sr35	1-519	7	2	0.58	0.61
Sr35	1-519	7	3	0.57	0.6
Sr35	1-519	7	4	0.54	0.57
Sr35	1-519	7	5	0.5	0.54
Sr35	1-519	8	1	0.47	0.51
Sr35	1-519	8	2	0.42	0.46
Sr35	1-519	8	3	0.45	0.49
Sr35	1-519	8	4	0.41	0.46
Sr35	1-519	8	5	0.41	0.46

### Sheet: Table S2
Table S2. Plant genomes and NLR sequences used for phylogenetic analysis of HREZ and Tm-2².
NCBI ID	Species	Family	Assembly URL	NB-ARC records in source dataset	NLR proteins with Status = NLR	NB-ARC records retained (250–400 aa)	Representative sequences in final phylogeny
GCF_001406875.1	Solanum pennellii	Solanaceae	https://www.ncbi.nlm.nih.gov/datasets/genome/GCF_001406875.1/	232	216	214	141
GCF_000188115.5	Solanum lycopersicum	Solanaceae	https://www.ncbi.nlm.nih.gov/datasets/genome/GCF_000188115.5/	253	244	228	163
GCF_002878395.1	Capsicum annuum	Solanaceae	https://www.ncbi.nlm.nih.gov/datasets/genome/GCF_002878395.1/	641	632	533	347
GCF_019175385.1	Lycium barbarum	Solanaceae	https://www.ncbi.nlm.nih.gov/datasets/genome/GCF_019175385.1/	620	596	565	245
GCF_001879085.1	Nicotiana attenuata	Solanaceae	https://www.ncbi.nlm.nih.gov/datasets/genome/GCF_001879085.1/	231	228	200	130
GCF_947179165.1	Solanum dulcamara	Solanaceae	https://www.ncbi.nlm.nih.gov/datasets/genome/GCF_947179165.1/	313	301	298	157
GCF_019186545.1	Solanum stenotomum	Solanaceae	https://www.ncbi.nlm.nih.gov/datasets/genome/GCF_019186545.1/	595	581	524	419
GCF_029784015.1	Lycium ferocissimum	Solanaceae	https://www.ncbi.nlm.nih.gov/datasets/genome/GCF_029784015.1/	332	320	272	189
GCF_000226075.1	Solanum tuberosum	Solanaceae	https://www.ncbi.nlm.nih.gov/datasets/genome/GCF_000226075.1/	528	519	444	305
GCF_000393655.1	Nicotiana sylvestris	Solanaceae	https://www.ncbi.nlm.nih.gov/datasets/genome/GCF_000393655.1/	549	546	495	260
GCF_000390325.2	Nicotiana tomentosiformis	Solanaceae	https://www.ncbi.nlm.nih.gov/datasets/genome/GCF_000390325.2/	469	463	431	208
GCF_900185275.1	Solanum verrucosum	Solanaceae	https://www.ncbi.nlm.nih.gov/datasets/genome/GCF_900185275.1/	278	271	255	248
GCF_003713225.1	Coffea arabica	Rubiaceae	https://www.ncbi.nlm.nih.gov/datasets/genome/GCF_003713225.1/	1830	1822	1653	883
GCF_001879475.1	Ipomoea nil	Convolvulaceae	https://www.ncbi.nlm.nih.gov/datasets/genome/GCF_001879475.1/	790	762	670	453
GCF_000001735.4	Arabidopsis thaliana	Brassicaceae	https://www.ncbi.nlm.nih.gov/datasets/genome/GCF_000001735.4/	435	426	388	178

### Sheet: Table S3
Table S3. Virgaviridae movement protein sequences used for phylogenetic and functional analyses.
Virus name	Used in this study	Genus	Species	Isolate/strain/location	Accession	Available sequence	Abbrev.	Sequence ID	Amino acid sequence	Protein length (aa)	CDS length (nt)
oat golden stripe virus	No	Furovirus	Furovirus avenae	United Kingdom	RNA1: AJ132578; RNA2: AJ132579	Complete genome	OGSV	CAB57884.1	MSTKNISKDVTGSSYAEVYNGMLDAMAEKNPDDESLVTNRQRSFNVVNKYVEKALVQDKAITKMRALWTEFTDRNGEKGTPYNMTYSCVLLNIIPTVPKGYPGTVVVKLIDSGLSLLDNVIPDQSQMMELGMGPCVMCFFTNYSIPINDVGRAVNLAFQIDAEMASKHMSVMNVYAYWHVKSNFLSSYPEPQKSTVSQLILGYDKSLTLKTRGDVRRFVGRSLNLASLVPKVPDLLPAHINVNKENVPLLRKEEFIDLTKAERQKDKDLADLKERSKISQARNAAEMRRRASSLSAAEAEKTAAADVAAKLKAKNAPDISFGNF	324	975
Chinese wheat mosaic virus	No	Furovirus	Furovirus chinense	Yantai China	RNA1: AJ012005; RNA2: AJ012006	Complete genome	CWMV	CAB41771.1	MTSKDVKGESYESVYNKMLDMQTEAVGANELRLNRQRSFNVENRYVEKALIQPGIVTKMADAWTSFTKTNKEEGMPYNLSFSCVLINVIPTVPKGYAGTVEVSLLDSGLSPLENIIPDQTQMMELGAGPHVMCFFMHYSIPLNDKDRSIKLAFKIDAEMANKGMSVMNVYTYWTQRQGAQSSYSEPQRSTCSKLLLGYDKSLKMKTRGDVRRFVGRSLTLHNLEQSVPQMLPANINVLKENVPLYRKESIMDLTKEEREKNAKLEELRKTRAIQTERNVEEMKKRQMELLKEARRKTAEDSVAAADKRKYQIGSSSGQPDITFGSFNKV	329	990
yellow tailflower mild mottle virus	No	Tobamovirus	Tobamovirus anthocercis	Cervantes	KF495564	Complete genome	YTMMV	AGZ63347.1	MAIALRDTVKINEFINLSKTEEILPAMFTRMKSVRISTVDKVVAKENDSVSEVDLLKGVKLVKNGYVNLVGLVVSGEWNLPDNCRGGVSVCLVDRRMTRHSEATLGSYTAPACKKNFSFKLIPNYSVTTADAERRPWEVMVNIKGVAMAEGWCPLTLEFVCVCIVHKTNVRTGLREKVTSVSEGSPIELTEDVVDEFFESVPMARRLQNLRNRRGNINRNKSQVYKKKNKNNIGDALKERIDEVKDVENKRYDNDDYSIEESSDSY	266	801
Brugmansia mild mottle virus	No	Tobamovirus	Tobamovirus brugmansiae	2373	AM398436	Complete genome	BrMMV	CAL39165.1	MTLSIRDSFKIDEFINLSKVEKAVPALFSRVKTVRVSTVDKIMATKNDSLSDVDLLKGVKLVNNGYVCLVGLVVSGEWNLPDNCKGGVSVCLVDKRMKRANEATLGSYHSRACKKNFSFKLIPNYSITTADAEKQPWQVLVNIRGVQMEQGYCPLSLEFVSVCIVHKNNVRKGLRERITNVAEGGSLELTEEVVESFVNDVPMAVRLNHLRNGNKKEGFSKGKYVNNNAKERSVNKFVKKSVNGKGGLKVKEISTSVEDYNSSEVSSDSFI	271	816
cactus mild mottle virus	No	Tobamovirus	Tobamovirus cacti	Kr	EU043335	Complete genome	CMMoV	ABX57122.1	MGFVVEDPAKHLKVNEFLGVSGLERFKSVLTQPFRTVSIVNSDIVRVASAAPLSVPIDILSSLKSSKLTYKYVYVLAVLISGRWHISSASPGSVLLVLYDRRLQGHRSCIYGGCMSKVSANKFQVKYSVGHSLTVNDFSRNPLSLCVALNGVPCDDGWEPLSIEVATLLMFTNYILEESLTSNILKVPPLSFDNNSVCLDQDIIMSKFNSVLSTVAVPRNVLKCTTNFEKKRLRKGKWVGNKSEFVLKGDTNVDPMRYNGGFLHQREAEHICVPDSVVGRTGKITQLLNPGATSHLSDAASSDTTC	306	921
pepper mild mottle virus	Yes	Tobamovirus	Tobamovirus capsici	S	M81413	Complete genome	PMMoV	AAB02336.1	MALVVKDDVKISEFINLSAAEKFLPAVMTSVKTVRISKVDKVIAMENDSLSDVNLLKGVKLVKDGYVCLAGLVVSGEWNLPDNCRGGVSVCLVDKRMQRDDEATLGSYRTSAAKKRFAFKLIPNYSITTADAERKVWQVLVNIRGVAMEKGFCPLSLEFVSVCIVHKSNIKLGLREKITSVSEGGPVELTEAVVDEFIESVPMADRLRKFRNQSKKGSNKYVGKRNDNKGLNKEGKLFDKVRIGQNSESSDAESSSF	257	774
sunn-hemp mosaic virus	No	Tobamovirus	Tobamovirus crotalariae		J02413; U47034	Partial genome	SHMV	AAA46586.1	MSEVSKISTLLAPEKFVKLSVSDKFKWKAPSRVCSIVQSDTISMTANGRSLFTFDVLKDVLKHAEEYTYVDVLGVVLSGQWLLPKGTPGSAEIILLDSRLKGKASVLAVFNCRAATQEFQFLISPGYSLTCADALKKPFEISCNVIDLPVKDGFTPLSVEIACLVQFSNCVITRSLTMKLKENPATRTFSAEEVDELLGSMTTLRSIEGLRKKKEPNDVVQGHLSAEYDVKRSVKRTKSENTPGKRRVNVDSVSLGLGKGKSVSAKNEDTESVFDDGILDSDS	283	852
Hibiscus latent Fort Pierce virus	No	Tobamovirus	Tobamovirus fortpiercense	J	AB917427	Complete genome	HLFPV	BAP76308.1	MTLDLANPLKLLDESTVFKVSIVDKLVGGLKKNLRVCNIINSDVAKLSGNGQSLFGINLTSNLTVEQKQYKYVHLLAVVISGKWHLHNTVGGGATIALLDKRITDPKQAQLAKMVVAAKVGEFQGRLSPNYSVTLDDAVKDPWDIFVSIKDVPIEQGFHPLSIEVAALLMFSDICILKSLRSKMVEAQIGFTDGIDGDVPCENLDAFISNVDLIQDLKRLRQSGKTLGTGVVAGRDKKGKRFEKKFKKRVIESDASDTEISGADNSYQSELEEAQDVLLEHNSS	284	855
Frangipani mosaic virus	No	Tobamovirus	Tobamovirus frangipani	P	HM026454	Complete genome	FrMV	ADN93255.1	MALVELKEPKQLKVNDFVKMSFADKILPRSLTRLRTVSISETNVVKLSGLGSTVNLNILKGVVLNSESKYVTIRGVVISGVWMVPEGCGGGATVTLMDRRMKGFKNGLVAEFKTRASSRDFQFKFIPNYSMCVDDVKRAPWELFFKLVGVPIEDGYYPLAIEIATLVEQSRTIINHGLRATILKRCDDISDLELPSVDLDESIELISNSNIVSKRKTHKKGKKRKNTKTESESSEFARVPNFRGNDLSESGDNEDI	256	771
tomato brown rugose fruit virus	Yes	Tobamovirus	Tobamovirus fructirugosum	Tom1-Jo	KT383474	Complete genome	ToBRFV	ALP48478.1	MALVKGKVNINEFIDLSKSEKFLPSMFTPVKSVMISKVDKILVHEDESLSEVNLLKGVKLIDGGYVHLAGLVVTGEWNLPDNCRGGVSVCLVDKRMERADEATLASYYTAAAKKRFQFKVVPNYNITTKDAEKAVWQVLVNIRNVKIAAGYCPLSLEFVSVCIVYKNIIKLGLREKITSVTDGGPMELSEEVVDEFMEEVPMSVRLAKFRSKTGKKFSSKSENNSGNNRPKPDKNQRKEKGLKVRVEKDNLIDNELETYVADSDSY	266	801
Kyuri green mottle mosaic virus	No	Tobamovirus	Tobamovirus kyuri	C1	AJ295948	Complete genome	KGMMV	CAC44968.1	MSVSSVGVKNALKPQEFVKLSWVDKVLPDMFTVFRYLSVTDYSVIKSRDSECLIPVDLLRGVDLSKSKYVTLVGVVISGVWTIPENCAGGATVALVDTRMSMVDEGTICKFSVAASTRDFMVKLIPNYYVTASDASSKPWSIFVRVSGVRIKEGFSPLTLEIASLVATTNSILKKGLRVSVLESVVGSDASINLDSVSDKVQPFFDSVPITAAVIARDRSYVSKSGPSRAVRPRPQSKSGKKGDANPAESMSDGDAYEPPRL	262	789
tobacco latent virus; Nigerian tobacco latent virus	No	Tobamovirus	Tobamovirus latentabaci		AY137775	Partial genome	TLV1	AAN17780.1	MAISLRETVNINEFINLSTTEKLLPKFMTNVKSVRVSTVDKLMVSKNDSLSDIDLLKGVKLIEGGYVSLVGLVVSGEWNLPDNCAGGVSICLVDKRLKVSKEATLGSYNAPACKKQFSFKIIPNYAVTTADAKRAPWQILVNIKGVRMENGWCPLSLEFVSVCIVHKNNVKLGLREKITNVSDNGPIELTEAVVDEFVESVPMAERLEKFKRLSSFGGNRAPKARQPPRNNKSFNNRVVNNNNESVGSVVKKDDRPEPAVNTGPVVTEFRVSDDGGDDESYDASWLSF	288	867
bell pepper mottle virus	No	Tobamovirus	Tobamovirus maculacapsici	Netherlands	DQ355023	Complete genome	BPMV	ABC87813.1	MAIVVKDKVNVNDFINLSNSEKYLPSNSEKYLPSLMTPVKSVRISKVDKVLARENETLSEVDLLKGVKLIEGGYICLAGLVVTGEWNLPDNCTGGVSVCLVDKRMERASEATLGSYYTGAAKKRFQFKVTPNYSVTTDDAKKNIWQVLVNIKGVRMSAGFCPLSLEFVSVCIVFKNNIKLGLREKITRVTDAGPMELTEEVVDEFIENVPMAARLARFRTKSSKTGPKKFVRNSRDSKVRSNNLNRGVRPKFEEEGIVSDKLINDESESIDADSDSYL	278	837
tomato mottle mosaic virus	No	Tobamovirus	Tobamovirus maculatessellati	MX5	KF477193	Complete genome	ToMMV	AGU13203.1	MALTVSGKVRISEFIDLSKSERLLPSMFTHVKSVSVSKVDKVMVNEEDSLSEVNLLKGVKLIDGGYVCLAGLVVSGEWNLPDNCRGGVSICLVDKRMQRADEATLGSYYTGAAKKRFQFKIVPNYAITTKDAERNIWQVLVNIRNVKMAGGFCPLSLEFVSVCIVYKNNIKLGLREKITRVDDAGPIELTEEVVDEFMESVPMSVRLAKFRTKSSKRGPKHNSNNTNERKGRSNFRKKQDQESYGVSDSLDNLIEDDTETSVAGSDSY	268	807
tobacco mild green mosaic virus	No	Tobamovirus	Tobamovirus mititessellati	Solis	M34077	Complete genome	TMGMV	AAA47936.1	MAVSLRDTVKISEFIDLSKQDEILPAFMTKVKSVRISTVDKIMAVKNDSLSDVDLLKGVKLVKKGYVCLADLVVSGEWNLPDNCRGGVSVCIVDKRMKRSKEATLGAYHAPACKKNFSFKLIPNYSITSEDAEKHPWQVLVNIKGVAMEEGYCPLSLEFVSICVVHKNNVRKGLRERILSVTDGSPIELTEKVVEEFVDEVPMAVKLEKVPENKKEMVGNNVNNKKINNSGKKGFKIEEIEDNVSDDESIASSSTF	256	771
Obuda pepper virus	No	Tobamovirus	Tobamovirus obudae	Ob	D13438	Complete genome	ObPV	BAA02702.1	MSKAIVKIDEFIKLSKSEEVLPSAFTRMKSVRVSTVDKIMAKENDNISEVDLLKGVKLVKNGYVCLVGLVVSGEWNLPDNCRGGVSICLIDKRMQRHNEATLGSYTTKASKKNFSFKLIPNYSITSQDAERRPWEVMVNIRGVAMSEGWCPLSLEFVSVCIVHKNNVRKGLREKVTAVSEDDAIELTEEVVDEFIEAVPMARRLQNLRKPKYNKEKENKNLNNKNSIGVSKPVGLERNKVRSVVRKGVRSDSSLGVTDMSQDGSSSEISSDSFI	274	825
Odontoglossum ringspot virus	No	Tobamovirus	Tobamovirus odontoglossi	18KDa coat protein	X82130	Complete genome	ORSV	CAA57644.1	MGRLRFVVLLSIFPIKTFSEPCYTMALVLRDSIKISEFINLSAFEKLLPSALTAVKSVRIPKVDKIISYENDTLSDIDLLKGVKLVENGYVCLAGLVVTGEWNLPDNCKGGVSICLVDKRMKRANEATLGSYHTSACKKRFTFKIIPNYSVTTADALKGIWQVMTNIRGVEMEKGFCPLSLEFVSICVVYLNNIKLGLREKILNVTEGGPTELTEAVVDRFVEKVPMAARLKSFRSVNKKKPSNSSKFVNGKSRLNSRNKLNYENGDSDVGTSVVDDIVVGNGVSDIRIDDDCESFDAQSESY	303	912
paprika mild mottle virus	Yes	Tobamovirus	Tobamovirus paprikae	Japanese	AB089381	Complete genome	PaMMV	BAC07268.1	MSSKSIVNIEEFINMSKAEEVLPAALTRMKSVRISTVDKIMATDNDNISEVDLLKGVKLIKNGYVCLVGLVVSGEWNLPDNCRGGVSVCLIDKRMQRHNEATLGSYTAKASKKNFSFKLIPNYSITSQDAERRPWEVMVNIRGVAMEEGWCPLSLEFVSVCIVHKNNVRKGLREKVTTVSEDSAIELTEEVVDEFIEAVPMARRLQNFRKPKNNISKNFVNKGSSKPRNIPKLNEDKVFKLEKGLKGVKGMTNASRDDSSSEISSDSFN	269	810
passion fruit mosaic virus	No	Tobamovirus	Tobamovirus passiflorae	USA	HQ389540	Complete genome	PFMV	AEF01560.1	MSLRAQNAQDVVPPLDYLNPSNFVKTQLLGLERLGLVKSPKKMCALMETDVVKISPRERTVFPLRLTEKIKDLGNYKYVMFLACVVSGRWHVPTTVKGEVFLSLMDRRLTNERESVILTANAKPSVSEFQIRIHPRYSMVSSDAMQEPLELFVHVKGLQMAEGFSPLSLEIAFCVVCCDVVIAKSLKMKILQNTDKFGNAEGEVGSEGLDDLLSGSNMPSIRTSAFNSRRSVNANPKRVFKGKKGNVWSEAKDFAGVRRKKGVVESDMLTSNAESTVSNYSTDQSDALSTGFSTDTSMAVGQLGRLQDTS	310	933
ribgrass mosaic virus	No	Tobamovirus	Tobamovirus plantagonis	Kons.1105-R14	HQ667979	Complete genome	RMV	AEI69661.1	MSMVSYEPKVNDFLFLTNKEKILPKALTRLKTVSISTKDIISVKESETLCDIDLLIDVPLDKYRYVGILGAVFTGEWLVPDFVKGGVTISVIDKRLVNSKECVIGTYRAAAKSKRFQFKLVPNYFVSTADAKRKPWQVHVRIQDVKIEAGWQPLALEVVSVAMVANNVVMKGLREKIIAISDPDVEGFEGVVDDFVDSVEAFRAVDNFRKKKRKIGEKEAVSRNKYRPEKHAGPNSLYIKEENVLQHHELESVPVLRSGVGRTHTNA	267	804
turnip vein-clearing virus	Yes	Tobamovirus	Tobamovirus rapae	OSU	U03387	Complete genome	TVCV	AAC02784.1	MSIVSYEPKVSDFLNLSKKEEILPKALTRLKTVSISTKDIISVKESETLCDIDLLINVPLDKYRYVGILGAVFTGEWLVPDFVKGGVTISVIDKRLVNSKECVIGTYRAAAKSKRFQFKLVPNYFVSTVDAKRKPWQVHVRIQDLKIEAGWQPLALEVVSVAMVTNNVVMKGLREKVVAINDPDVEGFEGVVDEFVDSVAAFKAVDNFRKRKKKVEERDVVSKYKYRPEKYAGPDSFNLKEENVLQHYKPESVPVLRSGVGRAHTNA	267	804
Rehmannia mosaic virus	No	Tobamovirus	Tobamovirus rehmanniae	Henan	EF375551	Complete genome	RheMV	ABN59376.1	MALVVKGKVNIGEFIDLTKTEKLLPSMFTPVKSVMCSKVDKVMVHENESLSEVNLLKGVKLIENGYVCLAGLVVTGEWNLPDNCRGGVSVCLVDKRMERADEATLASYYTAAAKKRFQFKVVPNYAITTHDAMKNVWQVLVNIRNVKMSAGFCPLSLEFVSVCIVYRNNIKLGLREKITTVKDGGPMELTEEVVDEFMEDVPMSVRLAKFRSRTGKKNNVKKVKFEGVDRSVPKMNKGKSRNNGGVFERNIFIDNDSETNVAEPDSF	267	804
Streptocarpus flower break virus	No	Tobamovirus	Tobamovirus streptocarpi	Willingmann	AM040955	Complete genome	SFBV	CAJ13998.1	MAIVLSKPKVSEFLNLTKAEEILPKFLTRLKTVAISTRDVVSVKGTTDLVDIDLLRDVPVNNWRYVGIVGIVASGEWLLPDNVSGGVAISFVDKRLVDSREAILGTYRAAAVEKRFQFKLIPNYFVSQEDALRRPWQVQVSLKGLKFEEGFSPLTLEFVSVVVCANSVVTKGLRERLNNVGDPNVEVSEVVVDEFVDSISASQSLSRARNKYVRGNGKVGNNSGGFSKYNRHQPERFAGKAMYNSKNVVRGGTSEPTAILHKRMGGSNSIDESLFSVAESDLSDSGCA	288	867
tobacco mosaic virus	Yes	Tobamovirus	Tobamovirus tabaci	variant 1	V01408	Complete genome	TMV	NP_597748.1	MALVVKGKVNINEFIDLTKMEKILPSMFTPVKSVMCSKVDKIMVHENESLSEVNLLKGVKLIDSGYVCLAGLVVTGEWNLPDNCRGGVSVCLVDKRMERADEATLGSYYTAAAKKRFQFKVVPNYAITTQDAMKNVWQVLVNIRNVKMSAGFCPLSLEFVSVCIVYRNNIKLGLREKITNVRDGGPMELTEEVVDEFMEDVPMSIRLAKFRSRTGKKSDVRKGKNSSNDRSVPNKNYRNVKDFGGMSFKKNNLIDDDSEATVAESDSF	268	807
tomato mosaic virus	Yes	Tobamovirus	Tobamovirus tomatotessellati	Queensland	AF332868	Complete genome	ToMV	AAK17990.1	MALVVKGKVNINEFIDLSKSEKLLPSMFTPVKSVMVSKVDKIMVHENESLSEVNLLKGVKLIEGGYVCLVGLVVSGEWNLPDNCRGGVSVCMVDKRMERADEATLGSYYTAAAKKRFQFKVVPNYGITTKDAEKNIWQVLVNIKNVKMSAGYCPLSLEFVSVCIVYKNNIKLGLREKVTSVNDGGPMELSEEVVDEFMENVPMSVRLAKFRTKSSKRGPKNNNNLGKGRSGGRSKPKSFDEVEKEFDNLIEDEAETSVADSDSY	264	795
tropical soda apple mosaic virus	No	Tobamovirus	Tobamovirus tropici	Okeechobee	KU659022	Complete genome	TSAMV	ANF29782.1	MALVVKDDVKISEFINLSTSEKFLPAAMTSVKSVRVSKIDKVIATENDSLSDVDLLKGVKLIEEGYVCLAGLVVSGEWNLPDNCRGGVSVCLVDKRMLRHDEATLGSYKTGAAKKRFAFKLIPNYSVTTADAKRNIWQVLVNIKGVAMEKGFCPLSLEFVSVCIVHKTNIKLGLREKITNVSDGGPVELTEEVVDEFVESVPMAERLRKFRGRSNKKSNKFVEKNNNKRGDKGGKLLKKIDNETETESSDAESSSY	256	771
cucumber green mottle mosaic virus	Yes	Tobamovirus	Tobamovirus viridimaculae	SH	D12505	Complete genome	CGMMV	BAA02070.1	MSLSKVSVENSLKPEKFVKISWVDKLLPNYFSILKYLSITDFSVVKAQSYESLVPVKLLRGVDLTKHLYVTLLGVVVSGVWNVPESCRGGATVALVDTRMHSVAEGTICKFSAPATVREFSVRFIPNYPVVAADALRDPWSLFVRLSNVGIKDGFHPLTLEVACLVATTNSIIKKGLRASVVESVVSSDQSIVLDSLSEKVEPFFDKVPISAAVMARDPSYRSRSQSVGGRGKRHSKPPNRRLDSASEESSSVSFEDGLQSDHT	264	795
wasabi mottle virus	No	Tobamovirus	Tobamovirus wasabi	Shizuoka	AB017503	Complete genome	WMoV	BAB82442.1	MSTVSYKPKVSDFLSLSRTEEILPKALTRLKTVSVSTKDVISVKESESLCDIDLLVNVPLDKFRYVGILGVVFTGEWLIPDFVKGGVTVSVIDKRLENSKECIIGTYRAAAKDRRFQFKLVPNYFVSVTDAKRKPWQVHVRIQNLKIEAGWQPLALEVVSVAMVTNNVVVKGLRERVIAVDDPNVEGFEGVVDEFIDSVAAFKAVDNFRKKKRKIGGRDVISKYKYRPEKYAGPDSLLNKEENVIQHHELESVPVFCSGMGRAHSDA	267	804
youcai mosaic virus; oil-seed rape mosaic virus	No	Tobamovirus	Tobamovirus youcai		U30944	Complete genome	YoMV	AAB60600.1	MSYEPKVSDFLALTKKEEILPKALTRLKTVSISTKDVISVKESESLCDIDLLVNVPLDKYRYVGVLGVVFTGEWLVPDFVKGGVTVSVIDKRLENSKECIIGTYRAAAKDRRFQFKLVPNYFVSVADAKRKPWQVHVRIQNLKIEAGWQPLALEVVSVAMVTNNVVVKGLREKVIAVNDPNVEGFEGVVDDFVDSVAAFKAIDSFRKKKKRIGGRDVNSNKYRYRPERYAGPDSLQYKEENGLQHHELESVPVFRSDVGRAHSDA	265	798
pepper ringspot virus	No	Tobravirus	Tobravirus capsici	CAM	RNA1: L23972; RNA2: X03241	Complete genome	PepRSV	AAA47083.1	MENDKSLVALKKKTFELSNFSRLGSVELFVDQKRKRPKYFHRRRQVVLNNVAGSLTEHKLGAFKVEDVGRIKSYAFLRIVAIQLVVSSHLPRDTPGHLQVDILDTRLTDGRKKNKVLQRFMAKACDNTSLIQYKFDYCVSTSENLADLWHIGTVATGVPVVDGCFPFSVEMSLIWVATDSTTRLNPEELNSTDYLEGDFSDQSQFEEYMSLNQVKAKAIDVKFKGEYVPKLRQDRNLASLEKIPQSIVKAASIKKK	256	771
pea early-browning virus	No	Tobravirus	Tobravirus pisi	SP5	RNA1: X14006; RNA2: X51828	Complete genome	PEBV	CAA32173.1	MDIIRAADVKTLNTLKEKTFNLTNFSNLNAWQLMVDGARKRPKYFHRRRETVLSNVAGSLTEHKLGIFTIEDVRNVKSYKFLRIVGIQIKVTSHLPRDTSGFLQIDLIDSRLTDGRKRSKVLQRFVAKACDNTSVVQYKFDYCVSTRENIADLWKIGTVAVNVPVVDDCYPFSVEVSMIWVATDSTTRLNVEELNQTDYLEGEFSDQEMFDTFMDLKHAEMKSVDVKFKGNYLPKASVDRNISNMERIPDSIKKSGSIKKKR	262	789
tobacco rattle virus	Yes	Tobravirus	Tobravirus tabaci	PpK20	RNA1: AF166084; RNA2: Z36974	Complete genome	TRV	AAD48028.1	MEDKSLVTLKKKTFEVSKFSNLGAIELFVDGRRKRPKYFHRRRETVLNHVGGKKSEHKLDVFDQRDYKMIKSYAFLKIVGVQLVVTSHLPADTPGFIQIDLLDSRLTEKRKRGKTIQRFKARACDNCSVAQYKVEYSISTQENVLDVWKVGCISEGVPVCDGTYPFSIEVSLIWVATDSTRRLNVEELNSSDYIEGDFTDQEVFGEFMSLKQVEMKTIEAKYDGPYRPATTRPKSLLSSEDVKRASNKKNSS	252	759

### Sheet: Table S4
Table S4. Plasmids and expression constructs used in this study.
Gene name	Figure	Template PCR	Primers PCR	Synthesis	Product	Antibiotic	Plasmid ID	Agro ID	Purpose	Restriction enzyme	Cloning method	Assembly components	Publication	Design
Pikobodyα-GFP	Fig. 1b				Pik-1^Enhancer-HF + Pikm-2-HA	Kan	pJK-B2-0280M	pJK-B2-0280M	Binary Agro L2M	BsaI	Golden Gate assembly	Details are provided in the paper.	https://doi.org/10.1126/science.abn4116	JK
GFP	Fig. 1b, 2a				EGFP	Kan	pJK-B2-022p	pJK-B2-022p	Binary Agro L2M	BsaI	Golden Gate assembly	Details are provided in the paper.	https://doi.org/10.1126/science.abn4116	JK
HREZ	Fig. 1b, 1c			GGTCTCAAATGGCTGAGGCTTTCCTTCAGATCATGCTTGAGAACCTGACCTGCTTCATTCAGGGTGAGCTTGGTCTTATCCTGGGCTTCAAGGATGAGTTCGAGAAGCTGCAGTCTACCTTCACCACTATTCAGGCTGTTGTGCAGGATGCTCAGCTCAAGCAGCTTAAGGATAAGGCCATTGAGAACTGGCTGCAGAAGCTTAACGGCGCTGCTTATGAGGCTGATGATATCCTGGATGAGTGCAAGACCGAGGCTCCTATCATCCAGAAGAAGAACAAGTACGGCTGCTACCATCCGAACGTGATCACTTTCAGGCGGAAGATCGGTAAGCGGATGAAGAAAATCATGGAAAAGCTGGACGCTATCGCCGCCGAGAGGATTAAGTTTCATCTTGACG…	HREZ-FLAG	Kan	pYS131	YS112	Binary Agro L2M	BsaI	Golden Gate assembly	pJK001c_mRFP1, pICH51288, pICSL50007, pICH41414	This work	JM
HREZ	Fig. 4b, 4c			GGTCTCAAATGGCTGAGGCTTTCCTTCAGATCATGCTTGAGAACCTGACCTGCTTCATTCAGGGTGAGCTTGGTCTTATCCTGGGCTTCAAGGATGAGTTCGAGAAGCTGCAGTCTACCTTCACCACTATTCAGGCTGTTGTGCAGGATGCTCAGCTCAAGCAGCTTAAGGATAAGGCCATTGAGAACTGGCTGCAGAAGCTTAACGGCGCTGCTTATGAGGCTGATGATATCCTGGATGAGTGCAAGACCGAGGCTCCTATCATCCAGAAGAAGAACAAGTACGGCTGCTACCATCCGAACGTGATCACTTTCAGGCGGAAGATCGGTAAGCGGATGAAGAAAATCATGGAAAAGCTGGACGCTATCGCCGCCGAGAGGATTAAGTTTCATCTTGACG…	HREZ-FLAG	Kan	pJM-p19-HREZ-FLAG	pJM-p19-HREZ-FLAG	Binary Agro L2M	BsaI	Golden Gate assembly	pJK268c_mRFP1, pICH51288, pICSL50007, pICH41414	This work	JM
HREZD472V	Fig. 1c			GAAGACAAAATGGCTGAGGCTTTCCTTCAGATCATGCTTGAGAACCTGACCTGCTTCATTCAGGGTGAGCTTGGTCTTATCCTGGGCTTCAAGGATGAGTTCGAGAAGCTGCAGTCTACCTTCACCACTATTCAGGCTGTTGTGCAGGATGCTCAGCTCAAGCAGCTTAAGGATAAGGCCATTGAGAACTGGCTGCAGAAGCTTAACGGCGCTGCTTATGAGGCTGATGATATCCTGGATGAGTGCAAGACCGAGGCTCCTATCATCCAGAAGAAGAACAAGTACGGCTGCTACCATCCGAACGTGATCACTTTCAGGCGGAAGATCGGTAAGCGGATGAAGAAAATCATGGAAAAGCTGGACGCTATCGCCGCCGAGAGGATTAAGTTTCATCTTGAC…	HREZD472V-FLAG	Kan	175_HREZ_D481V-FLAG	YS167	Binary Agro L2M	BpiI	Gene synthesis	pJK001c_35s-FL	This work	YS
HREZM9E/L13E/I17E	Fig. 2a, 5			GGTCTCAAATGGCTGAGGCTTTCCTTCAGATCGAGCTTGAGAACGAAACCTGCTTCGAGCAGGGTGAGCTTGGTCTTATCCTGGGCTTCAAGGATGAGTTCGAGAAGCTGCAGTCTACCTTCACCACTATTCAGGCTGTTGTGCAGGATGCTCAGCTCAAGCAGCTTAAGGATAAGGCCATTGAGAACTGGCTGCAGAAGCTTAACGGCGCTGCTTATGAGGCTGATGATATCCTGGATGAGTGCAAGACCGAGGCTCCTATCATCCAGAAGAAGAACAAGTACGGCTGCTACCATCCGAACGTGATCACTTTCAGGCGGAAGATCGGTAAGCGGATGAAGAAAATCATGGAAAAGCTGGACGCTATCGCCGCCGAGAGGATTAAGTTTCATCTTGACG…	HREZM9E/L13E/I17E-FLAG	Kan	pJM-p19-HREZ-EEE-FLAG	pJM-p19-HREZ-EEE-FLAG	Binary Agro L2M	BpiI	Golden Gate assembly	pJK268c_mRFP1, pICH51288, pICSL50007, pICH41414	This work	JM
Tm-22	Fig. 4b, 4c	atggctgaaattcttcttacatcagtaatcaataaatctgtagaaatagctggaaatttactgattcaagaaggaaagcgtttatattggttgaaagaggatatcgattggctccagagagaaatgagacacattcgatcttatgttgacaacgcaaaggccaaggaagctggaggtgattcaagggtcaaaaacttattgaaagatattcaagaattggcaggtgatgtggaggatctcttagatgacttccttccaaaaattcaacaatccaataagttcaattattgccttaagaggagttcttttgcagatgagtttgctatggagattgagaagataaagagaagggttgttgacattgaccgaataaggaaaacttacaacatcatagataca…	16 ATACTCGAGCTATGGCTGAAATTCTTCT, 9 AGTCGGATCCTCATTTACTCAGCTTTTTAAGCC		Tm-22	Kan	pC-2x35S-Tm-22	A16	Binary vector	XhoI/BamHI	Restriction/Ligation	pCAMBIA2300	https://doi.org/10.1094/MPMI-01-21-0023-R	ZS/HH
–	–			–	–	Kan	pJK268c_35s_V5 (pYS128)	–	Cloning	BsaI	Golden Gate assembly	pJK268c_mRFP1, pICH51288, pICSL01005CP, pICSL50012, pICH41414	This work	YS
ToBRFV_RdRp	Fig. 1b			GAAGACAAAATGCAACTTCAAGTTGATTCTGTTTTTAAGGGTTCTAATCTTTTTGTTGCTGCTCCTAAGACTGGTGATATATCTGATATGCAATTCTATTACGATAAGTGCCTTCCTGGTAATTCTACTATGCTTAATAATTATGATGCTGTTACTATGAGACTTACTGATATTTCTCTTAATGTTAAGGATTGTATTCTTGATTTTTCTAAGTCTGTTGCAGCTCCAAAAGATCCTATTAAGCCTCTTATTCCTATGGTTAGAACTGCTGCTGAAATGCCTAGACAAACTGGACTTCTTGAAAATCTTGTTGCTATGATAAAGAGGAATTTTAATTCACCTGAACTTTCTGGTATTATTGATATTGAAAATACTGCTTCTCTTGTTGTTGATAAGTTT…	ToBRFV_RdRp-V5	Kan	177_pJK268_ToBRFV_RdRp-V5	YS171	Binary Agro L2M	BpiI	Gene synthesis	pJK268c_35s_V5	This work	YS
ToBRFV_CP	Fig. 1b			GAAGACAAAATGTCTTATACTATTGCTACTCCTTCTCAATTTGTTTTTCTTTCTTCTGCTTGGGCTGATCCTATTGAACTTATTAATCTTTGTACTAATTCTCTTGGTAATCAATTTCAAACTCAACAAGCTAGAACTACTGTTCAAAGACAATTTTCTGAAGTTTGGAAGCCTGTTCCTCAAGTTACTGTTAGATTTCCTGATTCTGGTTTTAAGGTTTATAGATATAATGCTGTTCTTGATCCTCTTGTTACTGCTCTTCTTGGTGCTTTTGATACTAGAAATAGAATTATTGAAGTTGAAAATCAAGCTAATCCTACTACTGCTGAAACTCTTGATGCTACTAGAAGAGTTGATGATGCTACTGTTGCTATTAGATCTGCTATTAATAATCTTGTT…	ToBRFV_CP-V5	Kan	178_pJK268_ToBRFV_CP-V5	YS172	Binary Agro L2M	BpiI	Gene synthesis	pJK268c_35s_V5	This work	YS
ToBRFV_MP	Fig. 1b, 2a, 4b, 4c, 5			GAAGACAAAATGGCTCTGGTGAAGGGCAAAGTGAACATCAACGAGTTCATCGACCTGAGCAAGAGCGAGAAGTTCCTGCCTTCTATGTTCACCCCTGTGAAGTCCGTGATGATCAGCAAGGTGGACAAGATTCTGGTGCACGAGGATGAGTCTCTGTCTGAGGTGAACCTTCTGAAGGGTGTGAAGCTGATCGATGGTGGTTACGTTCACTTGGCTGGTCTTGTTGTTACCGGTGAGTGGAACCTTCCTGATAACTGCAGAGGTGGTGTGTCTGTGTGCCTTGTGGATAAGAGAATGGAAAGGGCTGATGAGGCTACCCTGGCTTCTTATTATACCGCTGCTGCCAAGAAGCGGTTCCAGTTTAAGGTGGTGCCGAACTACAACATCACCACCAAGGAT…	ToBRFV_MP-V5	Kan	pJM_p19_ToBRFV-MP-2xV5	YS062	Binary Agro L2M	BpiI	Gene synthesis	pJK268c_35s_V5	This work	JM
CGMMV_MP	Fig. 4b, 4c, 5			GAAGACAAAATGAGCCTGTCTAAGGTGAGCGTTGAGAACTCTCTGAAGCCCGAGAAGTTCGTGAAGATCAGCTGGGTTGACAAGCTGCTGCCGAACTACTTCTCCATCCTGAAGTACCTGAGCATCACCGACTTCTCTGTTGTGAAGGCTCAGAGCTACGAGTCTCTTGTGCCTGTGAAGCTTCTGAGGGGTGTTGATCTTACCAAGCACCTTTACGTGACCCTGCTTGGTGTTGTTGTTAGCGGTGTTTGGAACGTGCCAGAGTCTTGTAGAGGTGGTGCTACTGTTGCTCTTGTGGATACCAGGATGCATTCTGTGGCTGAGGGTACTATCTGCAAGTTCTCTGCTCCTGCTACCGTGAGGGAATTCAGCGTGAGATTCATCCCTAACTACCCTGTG…	CGMMV_MP-V5	Kan	50_pJK268c_CGMMV_MP-V5	YS066	Binary Agro L2M	BpiI	Gene synthesis	pJK268c_35s_V5	This work	YS
PMMoV_MP	Fig. 4b, 4c, 5			GAAGACAAAATGGCTCTGGTGGTGAAGGATGACGTGAAGATCAGCGAGTTCATCAACCTGTCTGCTGCCGAGAAGTTCCTTCCTGCTGTGATGACTTCTGTCAAGACCGTGCGGATTAGCAAGGTGGACAAGGTGATCGCTATGGAAAACGACAGCCTGTCCGATGTGAACCTTCTGAAGGGTGTGAAGCTTGTGAAGGACGGTTACGTTTGCCTTGCTGGTCTTGTTGTTAGCGGTGAGTGGAACCTTCCTGATAACTGCAGAGGTGGTGTGTCTGTGTGCCTTGTGGATAAGAGAATGCAGAGGGATGACGAGGCTACCCTTGGATCTTATAGGACCTCTGCTGCTAAGAAGCGGTTCGCCTTCAAGCTGATCCCGAACTACTCTATCACTACCGCT…	PMMoV_MP-V5	Kan	51_pJK268c_PMMoV_MP-V5	YS067	Binary Agro L2M	BpiI	Gene synthesis	pJK268c_35s_V5	This work	YS
PaMMV_MP	Fig. 4b, 4c, 5			GAAGACAAAATGTCCAGCAAGAGCATCGTGAACATCGAAGAGTTCATCAACATGAGCAAGGCCGAAGAGGTTCTGCCTGCTGCTCTTACTAGGATGAAGTCCGTGAGGATCAGCACCGTGGATAAGATCATGGCTACCGACAACGACAATATCAGCGAGGTGGACCTTCTGAAGGGTGTGAAGCTTATCAAGAACGGCTACGTGTGCCTTGTGGGTCTTGTTGTTTCTGGTGAGTGGAACCTGCCTGATAACTGCAGAGGTGGTGTTTCTGTGTGCCTGATCGATAAGAGGATGCAGAGGCATAACGAGGCTACCCTTGGATCTTACACCGCTAAGGCCAGCAAGAAGAACTTCAGCTTCAAGCTCATCCCGAACTACAGCATCACCTCTCAGGATGCT…	PaMMV_MP-V5	Kan	52_pJK268c_PaMMV_MP-V5	YS068	Binary Agro L2M	BpiI	Gene synthesis	pJK268c_35s_V5	This work	YS
TMV_MP	Fig. 4b, 4c, 5			GAAGACAAAATGGCTCTGGTGGTGAAGGGCAAAGTGAACATCAACGAGTTCATCGACCTGACCAAGATGGAAAAGATCCTGCCGTCTATGTTCACCCCGGTGAAGTCTGTGATGTGCTCTAAGGTGGACAAGATCATGGTGCACGAGAACGAGTCTCTGTCTGAGGTGAACCTTCTGAAGGGTGTGAAGCTGATCGATAGCGGTTACGTTTGCCTTGCTGGTCTTGTTGTTACCGGTGAGTGGAACCTTCCTGATAACTGCAGAGGTGGTGTGTCTGTGTGCCTTGTGGATAAGAGAATGGAAAGGGCTGACGAGGCTACCCTTGGATCTTATTATACCGCTGCTGCCAAGAAGCGGTTCCAGTTTAAGGTGGTGCCTAACTACGCTATCACTACCCAG…	TMV_MP-V5	Kan	53_pJK268c_TMV_MP-V5	YS069	Binary Agro L2M	BpiI	Gene synthesis	pJK268c_35s_V5	This work	YS
TRV_MP	Fig. 4b, 4c, 5			GAAGACAAAATGGAAGATAAGAGCCTGGTGACCCTGAAGAAGAAAACCTTCGAGGTTAGCAAGTTCAGCAACCTGGGTGCTATTGAGCTGTTCGTTGATGGTAGACGGAAGCGGCCTAAGTACTTCCACAGAAGAAGGGAAACCGTCCTGAACCACGTTGGTGGTAAGAAGTCTGAGCACAAGCTGGATGTGTTCGACCAGAGGGACTACAAGATGATCAAGAGCTACGCCTTCCTGAAGATCGTGGGTGTTCAGCTTGTGGTGACTTCTCACCTTCCTGCTGATACCCCTGGCTTTATTCAGATCGACCTGCTGGATTCTAGGCTGACCGAGAAGAGAAAGAGGGGTAAGACCATCCAGAGGTTCAAGGCTAGAGCTTGCGATAACTGCTCTGTGGCT…	TRV_MP-V5	Kan	54_pJK268c_TRV_MP-V5	YS070	Binary Agro L2M	BpiI	Gene synthesis	pJK268c_35s_V5	This work	YS
TVCV_MP	Fig. 4b, 4c, 5			GAAGACAAAATGAGCATCGTGAGCTACGAGCCTAAGGTGAGCGATTTCCTGAACCTGAGCAAGAAAGAAGAGATCCTGCCTAAGGCTCTGACCAGGCTTAAGACCGTGTCTATCAGCACCAAGGACATCATCAGCGTGAAAGAAAGCGAGACTCTGTGCGATATCGACCTGCTTATTAACGTGCCGCTGGACAAGTACAGATACGTGGGTATTCTTGGCGCTGTGTTCACTGGTGAATGGCTGGTTCCTGATTTCGTGAAAGGTGGCGTGACCATCTCCGTGATTGATAAGAGGCTGGTGAACAGCAAAGAGTGCGTTATCGGTACTTACCGGGCTGCTGCTAAGTCTAAGAGGTTCCAGTTCAAGCTGGTGCCGAACTACTTCGTGTCTACCGTTGAT…	TVCV_MP-V5	Kan	55_pJK268c_TVCV_MP-V5	YS071	Binary Agro L2M	BpiI	Gene synthesis	pJK268c_35s_V5	This work	YS
ToMV_MP	Fig. 4b, 4c, 5			GAAGACAAAATGGCTCTGGTGGTGAAGGGCAAAGTGAACATCAACGAGTTCATCGACCTGAGCAAGAGCGAGAAGCTGCTGCCTTCTATGTTCACCCCTGTGAAGTCTGTGATGGTGAGCAAGGTGGACAAGATCATGGTGCACGAGAACGAGTCTCTGTCTGAGGTGAACCTTCTGAAGGGTGTGAAGCTTATCGAAGGCGGTTACGTTTGCCTTGTGGGTCTTGTTGTTAGCGGTGAGTGGAACCTTCCTGATAACTGCAGAGGTGGTGTGTCTGTGTGCATGGTGGATAAGAGAATGGAAAGGGCTGACGAGGCTACCCTTGGATCTTATTATACCGCTGCTGCCAAGAAGCGGTTCCAGTTTAAGGTGGTGCCTAACTACGGTATCACCACCAAG…	ToMV_MP-V5	Kan	56_pJK268c_ToMV_MP-V5	YS072	Binary Agro L2M	BpiI	Gene synthesis	pJK268c_35s_V5	This work	YS
